# Glycerol alone effects 1,3-propanediol production via the aerobic propanediol utilization pathway in *Salmonella enterica*

**DOI:** 10.64898/2026.03.20.713204

**Authors:** Madeline R. Joseph, Brett J. Palmero, Nolan W. Kennedy, Danielle Tullman-Ercek

## Abstract

Crude glycerol is an underutilized waste stream. Viable routes for converting it to 1,3-propanediol (1,3-PDO) can conserve important resources and add value to its supply chain. Biological methods are appealing because they can circumvent expensive preprocessing steps while operating under mild conditions. Here, we show that the propanediol utilization pathway of *Salmonella enterica* serovar Typhimurium LT2 can be used to convert glycerol, including unprocessed crude glycerol, into 1,3-PDO under aerobic conditions in minimal media. Additionally, we demonstrate that high concentrations of expensive cofactors are not necessary to achieve optimal production titers. This study lays the groundwork for continual iteration on this pathway for bioprocess development.

**Key points:**

- *S. enterica* can produce 1,3-propanediol from crude glycerol alone
- Glycerol-to-1,3-propanediol conversion is dependent on expression of the propanediol utilization (Pdu) pathway
- Sub-saturating concentrations of exogenous vitamin B_12_ can boost cell growth and 1,3-propanediol yield
