## Supplemental Table 1 for "Glycerol alone effects 1,3-propanediol production via the aerobic propanediol utilization pathway in *Salmonella enterica*"

### Sheet: Table_S1
Baseline Value	Compared Value	Baseline Value (g/L)	Standard Deviation (g/L)	Compared Value (g/L)	Standard Deviation (g/L)	Change	t	df	p
WT 24 h 1,3-PDO titer	dPduP 24 h 1,3-PDO titer	0.801655	0.0150194	0.721764	0.0435331	-0.0996576	-3.00481	2.46947	0.0952027
WT 24 h 1,3-PDO yield	dPduP 24 h 1,3-PDO yield	0.155225	0.00523883	0.15377	0.00806418	-0.00937547	-0.26212	3.43292	0.810197
WT 24 h growth	dPduP 24 h growth	1.38333	0.062361	1.26667	0.0235702	-0.0843373	-3.03109	2.56	0.0937831
WT peak 3-HPA titer	dPduP peak 3-HPA titer	0.523298	0.0202272	0.791247	0.0461722	0.512038	9.2068	2.74039	0.0115926
WT 24 h 3-HPA titer	dPduP 24 h 3-HPA titer	0.172758	0.011439	0.579077	0.02595	2.35196	24.816	2.74897	0.00161987
Pure 24 h growth	Crude 24 h growth	1.38333	0.062361	1.86667	0.0942809	0.349398	7.40593	3.46885	0.00509256
Pure 24 h 1,3-PDO titer	Crude 24 h 1,3-PDO titer	0.801655	0.0150194	0.804757	0.0433498	0.00386944	0.11711	2.47334	0.917473
Pure 24 h 1,3-PDO yield	Crude 24 h 1,3-PDO yield	0.155225	0.00523883	0.155955	0.00644106	0.00470291	0.152292	3.84063	0.888623
1 g/L pure dose 24 h 1,3-PDO titer	2 g/L pure dose 24 h 1,3-PDO titer	0.103622	0.0188616	0.319827	0.00775331	2.08649	18.3632	2.65713	0.00295242
2 g/L pure dose 24 h 1,3-PDO titer	5 g/L pure dose 24 h 1,3-PDO titer	0.319827	0.00775331	0.458155	0.0264767	0.432507	8.68439	2.34051	0.0130013
5 g/L pure dose 24 h 1,3-PDO titer	7 g/L pure dose 24 h 1,3-PDO titer	0.458155	0.0264767	0.507229	0.0168137	0.107114	2.71009	3.38745	0.0731587
7 g/L pure dose 24 h 1,3-PDO titer	10 g/L pure dose 24 h 1,3-PDO titer	0.507229	0.0168137	0.340803	0.0141914	-0.328109	-13.1014	3.89027	0.000960469
5 g/L crude dose 24 h 1,3-PDO titer	7 g/L crude dose 24 h 1,3-PDO titer	0.449835	0.0111012	0.870931	0.0201695	0.936112	31.68	3.10988	6.91131e-05
7 g/L crude dose 24 h 1,3-PDO titer	10 g/L crude dose 24 h 1,3-PDO titer	0.870931	0.0201695	0.954716	0.102495	0.0962021	1.38924	2.15467	0.299221
5 g/L pure dose 24 h 1,3-PDO titer	5 g/L crude dose 24 h 1,3-PDO titer	0.458155	0.0264767	0.449835	0.0111012	-0.018159	-0.501921	2.6821	0.665529
7 g/L pure dose 24 h 1,3-PDO titer	7 g/L crude dose 24 h 1,3-PDO titer	0.507229	0.0168137	0.870931	0.0201695	0.717035	23.9903	3.87447	0.000158728
10 g/L pure dose 24 h 1,3-PDO titer	10 g/L crude dose 24 h 1,3-PDO titer	0.340803	0.0141914	0.954716	0.102495	1.80137	10.2764	2.07666	0.00933687
Saturating B12 24 h 1,3-PDO titer	Midpoint B12 24 h 1,3-PDO titer	0.471041	0.120071	0.483226	0.0527909	0.0258685	0.160908	2.74537	0.88695
Saturating B12 24 h 1,3-PDO titer	Limiting B12 24 h 1,3-PDO titer	0.471041	0.120071	0.816829	0.103857	0.734093	3.77262	3.91868	0.0326073
Midpoint B12 24 h 1,3-PDO titer	Limiting B12 24 h 1,3-PDO titer	0.483226	0.0527909	0.816829	0.103857	0.690366	4.95966	2.96882	0.0383312
Saturating B12 24 h 3-HPA titer	Limiting B12 24 h 3-HPA titer	0.834938	0.128749	0	0	-1	-11.2323	2	0.00783312
Midpoint B12 24 h 3-HPA titer	Limiting B12 24 h 3-HPA titer	0.731547	0.122995	0	0	-1	-10.3018	2	0.00929148
Saturating B12 peak 3-HPA titer	Limiting B12 peak 3-HPA titer	1.0283	0.179247	0.0472935	0.0189841	-0.954008	-9.42662	2.04486	0.011067
Midpoint B12 peak 3-HPA titer	Limiting B12 peak 3-HPA titer	0.943338	0.168188	0.0472935	0.0189841	-0.949866	-9.16952	2.05095	0.0116854
Saturating B12 24 h growth	Limiting B12 24 h growth	0.910077	0.08134	1.17474	0.151754	0.290814	2.66241	3.06156	0.0761817
Midpoint B12 24 h growth	Limiting B12 24 h growth	0.858264	0.041729	1.17474	0.151754	0.368739	3.48284	2.30073	0.0734696
